# Variation in albumin glycation rates in birds suggests resistance to relative hyperglycaemia rather than conformity to the pace of life syndrome hypothesis

**DOI:** 10.1101/2024.07.02.600014

**Authors:** Adrián Moreno-Borrallo, Sarahi Jaramillo-Ortiz, Christine Schaeffer-Reiss, Benoît Quintard, Benjamin Rey, Pierre Bize, Vincent A. Viblanc, Thierry Boulinier, Olivier Chastel, Jorge S. Gutiérrez, Jose A. Masero, Fabrice Bertile, François Criscuolo

**Affiliations:** University of Strasbourg, CNRS, Institut Pluridisciplinaire Hubert Curien, UMR 7178, 67000 Strasbourg, France; National Proteomics Infrastructure, ProFi, FR2048 Strasbourg, France; Parc zoologique et botanique de Mulhouse, 68100 Mulhouse, France; Lyon University 1, UMR CNRS 5558, Laboratoire de Biométrie et Biologie Evolutive, 69622 Villeurbanne, France; Swiss Ornithological Institute, CH-6207 Sempach, Switzerland; CEFE, Montpellier University, CNRS, EPHE, IRD, Montpellier; Center of Biological Studies of Chizé (CEBC), UMR 7372 CNRS - La Rochelle University, 79360 Villiers-en-Bois, France; Ecology in the Anthropocene, Associated Unit CSIC-UEX, Faculty of Sciences, University of Extremadura, Badajoz, Spain

**Keywords:** birds, comparative method, glucose, glycation, life history, longevity

## Abstract

The pace of life syndrome hypothesis (POLS) suggests that organisms’ life history, physiological and behavioural traits should co-evolve. In this framework, how glycaemia (i.e., blood glucose levels) and its reaction with proteins and other compounds (i.e. glycation) covary with life history traits remain relatively under-investigated, despite the well documented consequences of glucose and glycation on ageing, and therefore potentially on life history evolution. Birds are particularly relevant in this context given that they have the highest blood glucose levels within vertebrates and still higher mass-adjusted longevity when compared to organisms with similar physiology as mammals. We thus performed a comparative analysis on glucose and albumin glycation rates of 88 bird species from 22 orders, in relation to life history traits (body mass, clutch mass, maximum lifespan and developmental time) and diet. Glucose levels correlated positively with albumin glycation rates in a non-linear fashion, suggesting resistance to glycation in species with higher glucose levels. Plasma glucose levels decreased with increasing body mass but, contrary to what is predicted to the POLS hypothesis, glucose levels increased with maximum lifespan before reaching a plateau. Finally, terrestrial carnivores showed higher albumin glycation compared to omnivores despite not showing higher glucose, which we discuss may be related to additional factors as differential antioxidant levels or dietary composition in terms of fibres or polyunsaturated fatty acids. These results increase our knowledge about the diversity of glycaemia and glycation patterns across birds, pointing towards the existence of glycation resistance mechanisms within comparatively high glycaemic birds.
