## Supplementary material for "Variation in albumin glycation rates in birds suggests resistance to relative hyperglycaemia rather than conformity to the pace of life syndrome hypothesis": ESM1-4 & 6: ESM3.xlsx

### Sheet: Metadata
Species names	Most updated species' names as by Birds of the World.
Species names bird.org	Equivalent names used for the trees (coming from birdtree.org) and therefore in the dataset. Those differing are marked in bold. The one highlighted was a different species from the same order, as the original one was not available on birdtree.org.
Order	Order to which the species belongs.
Origin	Geographical source of the samples.
Sampling dates	Year of sampling.

### Sheet: Data
Species names	Species names birdtree.org	Order	Origin	Sampling dates
Acrocephalus scirpaceus	Acrocephalus scirpaceus	Passeriformes	Sainte-Soline (France)	2022
Acryllium vulturinum	Acryllium vulturinum	Galliformes	Villars-les-Dombes (France)	2021
Aegypius monachus	Aegypius monachus	Accipitriformes	Mulhouse Zoo (France)	2018/2021
Anas bernieri	Anas bernieri	Anseriformes	Mulhouse Zoo (France)	2021
Anas platyrhynchos	Anas platyrhynchos	Anseriformes	Mulhouse Zoo (France)	2021
Anodorhynchus hyacinthinus	Anodorhynchus hyacinthinus	Psittaciformes	Mulhouse Zoo (France)	2018
Anser anser	Anser anser	Anseriformes	Villars-les-Dombes (France)	2021
Anser canagicus	Chen canagica	Anseriformes	Mulhouse Zoo (France)	2018
Anser indicus	Anser indicus	Anseriformes	Mulhouse Zoo (France)	2018/2021
Anser indicus	Anser indicus	Anseriformes	Villars-les-Dombes (France)	2021
Anthropoides paradisea	Grus paradisea	Gruiformes	Mulhouse Zoo (France)	2018
Anthropoides virgo	Grus virgo	Gruiformes	Villars-les-Dombes (France)	2021
Aptenodytes patagonicus	Aptenodytes patagonicus	Spheniciformes	Crozet Archipelago (France)	2021
Ara ambiguus	Ara ambiguus	Psittaciformes	Mulhouse Zoo (France)	2018/2021
Ara glaucogularis	Ara glaucogularis	Psittaciformes	Mulhouse Zoo (France)	2018/2021
Ara militaris	Ara militaris	Psittaciformes	Villars-les-Dombes (France)	2021/2022
Aratinga auricapillus	Aratinga auricapillus	Psittaciformes	Mulhouse Zoo (France)	2018/2021
Aythya baeri	Aythya baeri	Anseriformes	Mulhouse Zoo (France)	202
Balearica pavonina	Balearica pavonina	Gruiformes	Mulhouse Zoo (France)	2018/2021
Balearica regulorum	Balearica regulorum	Gruiformes	Villars-les-Dombes (France)	2021
Branta hutchinsii	Branta hutchinsii	Anseriformes	Mulhouse Zoo (France)	2018
Branta leucopsis	Branta leucopsis	Anseriformes	Mulhouse Zoo (France)	2018
Branta ruficollis	Branta ruficollis	Anseriformes	Mulhouse Zoo (France)	2018
Bubo bubo	Bubo bubo	Strigiformes	Mulhouse Zoo (France)	2018/2021
Bubo scandicus	Bubo scandiaca	Strigiformes	Mulhouse Zoo (France)	2018/2022
Bucorvus abyssinicus	Bucorvus abyssinicus	Bucerotiformes	Villars-les-Dombes (France)	2021
Bucorvus leadbeateri	Bucorvus cafer	Bucerotiformes	Mulhouse Zoo (France)	2018/2021
Bucorvus leadbeateri	Bucorvus cafer	Bucerotiformes	Villars-les-Dombes (France)	2021
Burhinus grallarius	Burhinus grallarius	Charadriiformes	Mulhouse Zoo (France)	2018/2021
Burhinus superciliaris	Burhinus superciliaris	Charadriiformes	Mulhouse Zoo (France)	2018/2021
Cacatua moluccensis	Cacatua moluccensis	Psittaciformes	Mulhouse Zoo (France)	2018
Caloenas nicobarica	Caloenas nicobarica	Columbiformes	Mulhouse Zoo (France)	2018/2021
Calonectris diomedea	Calonectris diomedea	Procellariiformes	Manuela G Forero	2021
Cariama cristata	Cariama cristata	Cariamiformes	Villars-les-Dombes (France)	2021
Casuarius casuarius	Casuarius casuarius	Casuariformes	Mulhouse Zoo (France)	2021
Chauna torquata	Chauna torquata	Anseriformes	Mulhouse Zoo (France)	2021
Chionis minor	Chionis minor	Charadriiformes	Crozet Archipelago (France)	2021
Ciconia abdimii	Ciconia abdimii	Ciconiiformes	Villars-les-Dombes (France)	2021
Ciconia nigra	Ciconia nigra	Ciconiiformes	Mulhouse Zoo (France)	2018
Curruca communis	Sylvia communis	Passeriformes	Sainte-Soline (France)	2022
Cygnus atratus	Cygnus atratus	Anseriformes	Villars-les-Dombes (France)	2021
Dacelo novaeguineae	Dacelo novaeguineae	Coraciformes	Villars-les-Dombes (France)	2021
Dendrocygna bicolor	Dendrocygna bicolor	Anseriformes	Mulhouse Zoo (France)	2018/2021
Dendrocygna eytoni	Dendrocygna eytoni	Anseriformes	Mulhouse Zoo (France)	2018/2021
Dendrocygna viduata	Dendrocygna viduata	Anseriformes	Mulhouse Zoo (France)	2018/2021
Ducula bicolor	Ducula bicolor	Columbiformes	Mulhouse Zoo (France)	2018/2021
Erithacus rubecula	Erithacus rubecula	Passeriformes	Sainte-Soline (France)	2022
Eudocimus ruber	Eudocimus ruber	Pelecaniformes	Mulhouse Zoo (France)	2018/2021
Eudyptes chrysolophus	Eudyptes chrysolophus	Spheniciformes	Crozet Archipelago (France)	2021
Gelochelidon nilotica	Sterna nilotica	Charadriiformes	Extremadura (Spain)	2022
Geronticus eremita	Geronticus eremita	Pelecaniformes	Villars-les-Dombes (France)	2021
Gyps fulvus	Gyps fulvus	Accipitriformes	Villars-les-Dombes (France)	2021
Larus dominicanus	Larus dominicanus	Charadriiformes	Crozet Archipelago (France)	2021
Leptoptilos crumenifer	Leptoptilos crumeniferus	Ciconiiformes	Villars-les-Dombes (France)	2021
Leucocarbo verrucosus	Phalacrocorax campbelli	Suliformes	Crozet Archipelago (France)	2021
Leucopsar rothschildi	Leucopsar rothschildi	Passeriformes	Mulhouse Zoo (France)	2021
Limosa limosa	Limosa limosa	Charadriiformes	Extremadura (Spain)	2022
Lophophorus impejanus	Lophophorus impejanus	Galliformes	Mulhouse Zoo (France)	2018
Lophotibis cristata	Lophotibis cristata	Pelecaniformes	Mulhouse Zoo (France)	2021
Lophura edwardsi	Lophura edwardsi	Galliformes	Mulhouse Zoo (France)	2021
Macronectes giganteus	Macronectes giganteus	Procellariiformes	Crozet Archipelago (France)	2021
Macronectes halli	Macronectes halli	Procellariiformes	Crozet Archipelago (France)	2021
Musophaga rossae	Musophaga rossae	Musophagiformes	Mulhouse Zoo (France)	2018
Mycteria ibis	Mycteria ibis	Ciconiiformes	Villars-les-Dombes (France)	2021
Neophron percnopterus	Neophron percnopterus	Accipitriformes	Mulhouse Zoo (France)	2018/2021
Nesoenas mayeri	Nesoenas mayeri	Columbiformes	Mulhouse Zoo (France)	2018/2021
Numida meleagris	Numida meleagris	Galliformes	Mulhouse Zoo (France)	2021
Ortalis canicollis	Ortalis canicollis	Galliformes	Villars-les-Dombes (France)	2021
Pagodroma nivea	Pagodroma nivea	Procellariiformes	Crozet Archipelago (France)	2021
Pelecanus crispus	Pelecanus crispus	Pelecaniformes	Mulhouse Zoo (France)	2018/2021
Pelecanus onocrotalus	Pelecanus onocrotalus	Pelecaniformes	Villars-les-Dombes (France)	2021
Phoenicopterus roseus	Phoenicopterus roseus	Phoenicopteriformes	Mulhouse Zoo (France)	2018
Phoenicopterus ruber	Phoenicopterus ruber	Phoenicopteriformes	Mulhouse Zoo (France)	2021
Platalea ajaja	Platalea ajaja	Pelecaniformes	Mulhouse Zoo (France)	2018/2021
Procellaria aequinoctialis	Procellaria aequinoctialis	Procellariiformes	Crozet Archipelago (France)	2021
Psophia crepitans	Psophia crepitans	Gruiformes	Villars-les-Dombes (France)	2021/2022
Pygoscelis papua	Pygoscelis papua	Spheniciformes	Crozet Archipelago (France)	2021
Rhea pennata	Rhea pennata	Rheiformes	Mulhouse Zoo (France)	2018/2021
Sarkidiornis melanotos	Sarkidiornis melanotos	Anseriformes	Mulhouse Zoo (France)	2018/2021
Stercorarius antarcticus	Catharacta antarctica	Charadriiformes	Crozet Archipelago (France)	2021
Sylvia atricapilla	Sylvia atricapilla	Passeriformes	Sainte-Soline (France)	2022
Sylvia borin	Sylvia borin	Passeriformes	Sainte-Soline (France)	2022
Tachymarptis melba	Apus melba	Apodiformes	Pierre Bize - Switzerland	2021/2023
Taeniopygia guttata	Taeniopygia guttata	Passeriformes	DEPE-IPHC (Strasbourg)	2022
Tauraco erythrolophus	Tauraco erythrolophus	Musophagiformes	Mulhouse Zoo (France)	2018/2021
Tauraco fischeri	Tauraco fischeri	Musophagiformes	Mulhouse Zoo (France)	2018
Tauraco leucolophus	Tauraco leucolophus	Musophagiformes	Mulhouse Zoo (France)	2018
Turdus merula	Turdus merula	Passeriformes	Sainte-Soline (France)	2022
Vanellus miles	Vanellus miles	Charadriiformes	Mulhouse Zoo (France)	2018/2021
Zenaida graysoni	Zenaida graysoni	Columbiformes	Mulhouse Zoo (France)	2021
